# Low diversity and microdiversity of comammox bacteria in wastewater systems suggests wastewater-specific adaptation within the *Ca*. Nitrospira nitrosa cluster

**DOI:** 10.1101/2022.06.11.495745

**Authors:** Irmarie Cotto, Katherine J. Vilardi, Linxuan Huo, Emily C. Fogarty, Wendell Khunjar, Christopher Wilson, Haydee De Clippeleir, Kevin Gilmore, Erika Bailey, Sebastian Lücker, Ameet J. Pinto

## Abstract

Studies have found *Ca*. Nitrospira nitrosa-like bacteria to be the principal or sole comammox bacteria in nitrogen removal systems for wastewater treatment. In contrast, multiple populations of strict ammonia and nitrite oxidizers co-exist in similar systems. This apparent lack of diversity is surprising and could impact the feasibility of leveraging comammox bacteria for nitrogen removal. We used full-length 16S rRNA gene sequencing and genome-resolved metagenomics to compare population-level (i.e., species) diversity of comammox bacteria with that of strict nitrifiers in full-scale wastewater treatment systems and assess whether these observations were consistent or diverged at the strain-level. Full-length 16S rRNA gene sequencing indicated that while *Nitrosomonas*-like bacteria exhibited higher population-level diversity, the effective microdiversity of most *Nitrospira*-like bacteria were comparatively higher except for one *Nitrospira* Lineage II population. Comammox bacterial metagenome assembled genomes (MAGs) were associated with *Ca*. Nitrospira nitrosa. The average amino acid identity between comammox bacterial MAGs (93% ± 3) across systems was significantly higher than that of the *Nitrosomonas*-like ammonia oxidizers (73%±8) and the *Nitrospira*-like nitrite oxidizer MAGs (75%±13), suggesting that the same comammox population was detected in all systems. Comammox bacteria and some ammonia oxidizers MAGs were significantly less microdiverse than most ammonia and nitrite oxidizers. Interestingly, strain-resolved analysis also indicates that different nitrogen removal systems harbor different comammox bacterial strains within the *Ca*. Nitrospira nitrosa cluster. These results suggest that comammox bacteria associated with *Ca*. Nitrospira nitrosa have low species- and strain-level diversity in nitrogen removal systems and may thus harbor specific adaptations to the wastewater ecosystem.
