## Supplemental Tabel 1 for "Low diversity and microdiversity of comammox bacteria in wastewater systems suggests wastewater-specific adaptation within the *Ca*. Nitrospira nitrosa cluster"

### Sheet: PacBio_reads
Table S1a: Summary of reads per sample at different stages of data processing in DADA2.
	No. of reads
Sample	After circular consensus sequencing	Post primer removal	Post quality filtering	Post denoising
GRE0218	113294	106817	102729	96784
GRE0318	61693	58675	56261	52911
GRE0418	96698	89402	85875	81350
GRE0518	69795	65085	62294	58234
GRE0617	41265	39525	37840	35160
GRE0618	70157	67082	63934	59910
GRE0717	97349	90040	86158	81590
GRE0817	65286	61137	58454	55189
GRE0917	75136	72040	68821	63892
GRE1017	74527	69910	66844	61819
GRE1117	68854	65704	63057	59856
GRE1217	80801	75900	72954	69033
JAMMSM0118	32966	31000	29780	27635
JAMMSM0218	62131	56457	54262	51298
JAMMSM0318	23904	21989	21096	19466
JAMMSM0418	55192	52031	49955	46687
JAMMSM0518	54464	50330	48349	46794
JAMMSM0618	21639	20365	19515	17522
JAMMSM0717	52450	49277	47286	44059
JAMMSM0917	49021	46433	44497	41819
JAMMSM1017	69380	65207	62525	59415
JAMMSM1217	88069	83095	79773	76033
NEU0118	41290	38921	37443	35481
NEU0218	115586	108747	104801	100845
NEU0318	77758	73538	70747	67365
NEU0418	52589	49839	48035	45676
NEU0518	91614	84380	81202	76215
NEU0617	60240	55716	53643	50778
NEU0618	73747	68793	66353	63175
NEU0717	64550	59843	57659	54560
NEU0817	43422	41726	39943	37542
NEU0917	88046	81780	78324	74804
NEU1017	63222	59204	56801	53515
NEU1117	75286	72458	69535	66213
NEU1217	45598	42953	41217	38774

### Sheet: Illumina_reads
Table S1b: Summary of reads per sample at different stages of metagenomic data processing.
	No. of reads
Sample	Before quality filtering	After quality filtering	After contamination removal
GRE0218	114625914	114069450	114035402
GRE0418	86997444	86484340	86469590
GRE0618	98438906	97884932	97867054
GRE0717	70541030	70179634	70157724
GRE0917	100101370	92718962	92705774
GRE1017	106299568	105642336	105624942
GRE1217	93016212	92425654	92413384
JAMMSM0118	99548228	98878050	98856978
JAMMSM0318	86467324	85897578	85880502
JAMMSM0418	120857402	120211934	120186780
JAMMSM0618	92044174	91579522	91563378
JAMMSM0917	82782534	78231266	78218076
JAMMSM1117	100857572	100326876	100303888
NEU0118	98949406	98379412	98353384
NEU0318	85007046	84487516	84470036
NEU0518	112186146	111628012	111604598
NEU0717	107833368	101463968	101449396
NEU0917	82054830	81574258	81562618
NEU1017	125146206	124504182	124460364
NEU1117	96267376	95706042	95680578

### Sheet: Nanopore_reads
Table S1c: Summary of Nanopore long reads and giga base pairs per sample.
Sample	No. of reads	giga base pairs
GRE0717	3198882	10.9179
GRE0418	1542825	5.48618
JAMMSM1117	2553676	9.76887
JAMMSM0118	1535536	4.9088
NEU1017	1551624	5.93133
NEU1117	2538331	8.32645
