## Supplemental Tabel 2 for "Low diversity and microdiversity of comammox bacteria in wastewater systems suggests wastewater-specific adaptation within the *Ca*. Nitrospira nitrosa cluster"

### Sheet: Sheet1
Table S2: Nitrospira 16S rRNA gene references from the SILVA SSU 138.1 database.
Reference genomes	Nitrospira lineage	Functional group	Accession number
Ca. Nitrospira inopinata	Lineage II	Comammox bacteria	NZ_LN885086
Ca. Nitrospira kreftii	Lineage II	Comammox bacteria	CP047423
Ca. Nitrospira nitrificans	Lineage II	Comammox bacteria	NZ_CZPZ00000000
Ca. Nitrospira nitrosa	Lineage II	Comammox bacteria	NZ_CZQA00000000
Nitrospira calida	Lineage IV	Nitrite oxidizing bacteria	HM485589
Nitrospira cf. moscoviensis SBR1024	Lineage II	Nitrite oxidizing bacteria	AF155153
Nitrospira cf. moscoviensis SBR2016	Lineage I	Nitrite oxidizing bacteria	AF155154
Nitrospira defluvii	Lineage I	Nitrite oxidizing bacteria	FP929003
Nitrospira japonica	Lineage II	Nitrite oxidizing bacteria	LT828648
Nitrospira lenta	Lineage II	Nitrite oxidizing bacteria	KF724505
Nitrospira moscoviensis	Lineage II	Nitrite oxidizing bacteria	JQ073807
Nitrospira sp.	Lineage I	Nitrite oxidizing bacteria	AJ224041
Nitrospira sp.	Lineage II	Nitrite oxidizing bacteria	Y14644
Nitrospira sp.	Lineage II	Nitrite oxidizing bacteria	AJ224042
Nitrospira sp.	Lineage I	Nitrite oxidizing bacteria	Y14639
Nitrospira sp.	Lineage I	Nitrite oxidizing bacteria	Y14643
Nitrospira sp.	Lineage I	Nitrite oxidizing bacteria	Y14642
Nitrospira sp. enrichment	Lineage II	Nitrite oxidizing bacteria	KJ598612
Nitrospira sp. ND1	Lineage I	Nitrite oxidizing bacteria	FWEX01000006
Nitrospira sp. OLB3	Lineage I	Nitrite oxidizing bacteria	JZQY01000029
Nitrospira sp. WY153	Lineage I	Nitrite oxidizing bacteria	KC854976
