## Supplemental Tabel 3 for "Low diversity and microdiversity of comammox bacteria in wastewater systems suggests wastewater-specific adaptation within the *Ca*. Nitrospira nitrosa cluster"

### Sheet: Sheet1
Table S3: Nitrosomonas 16S rRNA gene references from the SILVA SSU 138.1 database.
Reference genomes	Nitrosomonas lineage	Accession number
Nitrosococcus oceani ATCC 19707	N/A	CP000127
Nitrosomonas aestuarii	N. marina lineage (Cluster 6b)	AF272420
Nitrosomonas communis	N. communis lineage (Cluster 8)	AF272417
Nitrosomonas cryotolerans	N. cryotolerans lineage	AF272423
Nitrosomonas europaea ATCC 19718	N. europaea/mobilis lineage (Cluster 7)	AL954747
Nitrosomonas eutropha	N. europaea/mobilis lineage (Cluster 7)	AJ298739
Nitrosomonas eutropha C91	N. europaea/mobilis lineage (Cluster 7)	CP000450
Nitrosomonas halophila	N. europaea/mobilis lineage (Cluster 7)	AF272413
Nitrosomonas marina	N. marina lineage (Cluster 6b)	AF272418
Nitrosomonas nitrosa	N. communis lineage (Cluster 8)	AF272425
Nitrosomonas oligotropha	N. oligotropha lineage (Cluster 6a)	AF272422
Nitrosomonas sp.	N. europaea/mobilis lineage (Cluster 7)	AB000702
Nitrosomonas sp. AL212	N. oligotropha lineage (Cluster 6a)	AB000699
Nitrosomonas sp. B2	N. europaea/mobilis lineage (Cluster 7)	AB093545
Nitrosomonas sp. BF16c52	N. marina lineage (Cluster 6b)	AF386747
Nitrosomonas sp. C-56	N. marina lineage (Cluster 6b)	M96400
Nitrosomonas sp. DYS317	N. europaea/mobilis lineage (Cluster 7)	AF363292
Nitrosomonas sp. ENI-11	N. europaea/mobilis lineage (Cluster 7)	AB079053
Nitrosomonas sp. G1	N. europaea/mobilis lineage (Cluster 7)	AF353155
Nitrosomonas sp. GH22	N. europaea/mobilis lineage (Cluster 7)	AB000701
Nitrosomonas sp. Is32	N. oligotropha lineage (Cluster 6a)	AJ621027
Nitrosomonas sp. Is79A3	N. oligotropha lineage (Cluster 6a)	AJ621026
Nitrosomonas sp. JL21	N. oligotropha lineage (Cluster 6a)	AB000700
Nitrosomonas sp. K1	N. europaea/mobilis lineage (Cluster 7)	AF363289
Nitrosomonas sp. NL7	N. oligotropha lineage (Cluster 6a)	AY958677
Nitrosomonas sp. Nm 33	N. communis lineage (Cluster 8)	AF272419
Nitrosomonas sp. Nm132	N. communis lineage (Cluster 8)	FNDH01000073
Nitrosomonas sp. Nm143	N. sp. Nm143 lineage (Cluster 9)	AY123794
Nitrosomonas sp. Nm148	N. communis lineage (Cluster 8)	AY123792
Nitrosomonas sp. Nm166	N. oligotropha lineage (Cluster 6a)	FONE01000069
Nitrosomonas sp. Nm41	N. communis lineage (Cluster 8)	AJ298735
Nitrosomonas sp. Nm47	N. oligotropha lineage (Cluster 6a)	AY123810
Nitrosomonas sp. Nm51	N. marina lineage (Cluster 6b)	AF272424
Nitrosomonas sp. Nm59	N. oligotropha lineage (Cluster 6a)	AY123811
Nitrosomonas sp. Nm84	N. oligotropha lineage (Cluster 6a)	AY123797
Nitrosomonas sp. Nm86	N. oligotropha lineage (Cluster 6a)	AY123798
Nitrosomonas sp. NP1	N. oligotropha lineage (Cluster 6a)	LC126444
Nitrosomonas sp. OZK11	N. europaea/mobilis lineage (Cluster 7)	AY856379
Nitrosomonas sp. PY1	N. oligotropha lineage (Cluster 6a)	LC126443
Nitrosomonas sp. R5c47	N. europaea/mobilis lineage (Cluster 7)	AF386749
Nitrosomonas sp. SN1	N. oligotropha lineage (Cluster 6a)	LC126442
Nitrosomonas sp. TNO632	N. europaea/mobilis lineage (Cluster 7)	AF353159
Nitrosomonas stercoris	N. europaea/mobilis lineage (Cluster 7)	AB900133
Nitrosomonas ureae	N. oligotropha lineage (Cluster 6a)	AF272414
