## Supplemental Tabel 4 for "Low diversity and microdiversity of comammox bacteria in wastewater systems suggests wastewater-specific adaptation within the *Ca*. Nitrospira nitrosa cluster"

### Sheet: Sheet1
Table S4: Publicly available Nitrospira genomes downloaded from NCBI.
Reference genomes	Nitrospira lineage	Functional group	Comammox clade	Accession number		Note: References in light gray were removed after dereplication and are not included in phylogenomic tree.
Candidatus Nitrospira defluvii	Lineage I	Nitrite oxidizing bacteria	N/A	GCA_000196815.1
Candidatus Nitrospira inopinata	Lineage II	Comammox bacteria	Clade A	GCF_001458695.1
Candidatus Nitrospira kreftii isolate	Lineage II	Comammox bacteria	Clade A	GCA_014058405.1
Candidatus Nitrospira nitrificans	Lineage II	Comammox bacteria	Clade A	GCF_001458775.1
Candidatus Nitrospira nitrosa	Lineage II	Comammox bacteria	Clade A	GCF_001458735.1
Nitrospira bin RBC001	Lineage II	Comammox bacteria	Clade A	GCA_902500755.1
Nitrospira bin RBC003	Lineage I	Nitrite oxidizing bacteria	N/A	GCA_902500695.1
Nitrospira bin RBC035	Lineage II	Comammox bacteria	Clade A	GCA_902501035.1
Nitrospira bin RBC042	Lineage II	Comammox bacteria	Clade A	GCA_902500795.1
Nitrospira bin RBC044	Lineage II	Comammox bacteria	Clade A	GCA_902500705.1
Nitrospira bin RBC048	Lineage I	Nitrite oxidizing bacteria	N/A	GCA_902500785.1
Nitrospira bin RBC069	Lineage II	Comammox bacteria	Clade A	GCA_902500775.1
Nitrospira bin RBC073	Lineage I	Nitrite oxidizing bacteria	N/A	GCA_902500995.1
Nitrospira bin RBC083	Lineage II	Comammox bacteria	Clade A	GCA_902500745.1
Nitrospira bin RBC085	Lineage I	Nitrite oxidizing bacteria	N/A	GCA_902500715.1
Nitrospira bin RBC093	Lineage II	Comammox bacteria	Clade A	GCA_902500825.1
Nitrospira bin RBC100	Lineage II	Comammox bacteria	Clade A	GCA_902500805.1
Nitrospira cf moscoviensis SBR1015	Lineage II	Comammox bacteria	Clade A	AF155152.1
Nitrospira japonica	Lineage II	Nitrite oxidizing bacteria	N/A	GCF_900169565.1
Nitrospira lenta	Lineage II	Nitrite oxidizing bacteria	N/A	GCF_900403705.1
Nitrospira moscoviensis	Lineage II	Nitrite oxidizing bacteria	N/A	GCF_001273775.1
Nitrospira sp. AMP bin1	Lineage II	Comammox bacteria	Clade A	GCA_018242825.1
Nitrospira sp. AMP bin2	Lineage I	Nitrite oxidizing bacteria	N/A	GCA_018242805.1
Nitrospira sp. bin75	Lineage IV	Nitrite oxidizing bacteria	N/A	GCA_002238765.1
Nitrospira sp. CG24A	Lineage II	Comammox bacteria	Clade B	GCA_002869925.2
Nitrospira sp. CG24B	Lineage II	Comammox bacteria	Clade A	GCA_002869845.2
Nitrospira sp. CG24C	Lineage II	Comammox bacteria	Clade B	GCA_002869885.2
Nitrospira sp. CG24D	Lineage II	Nitrite oxidizing bacteria	N/A	GCA_002869855.2
Nitrospira sp. CG24E	Lineage II	Comammox bacteria	Clade B	GCA_002869895.2
Nitrospira sp. CTRL bin1	Lineage I	Nitrite oxidizing bacteria	N/A	GCA_018242785.1
Nitrospira sp. Ga0074138	Lineage II	Comammox bacteria	Clade A	GCA_001464735.1
Nitrospira sp. HN-bin3	Lineage II	Comammox bacteria	Clade A	GCA_002083355.1
Nitrospira sp. KAN bin1	Lineage II	Comammox bacteria	Clade A	GCA_018242765.1
Nitrospira sp. KAN bin2	Lineage II	Comammox bacteria	Clade A	GCA_018242725.1
Nitrospira sp. KAN bin3	Lineage I	Nitrite oxidizing bacteria	N/A	GCA_018242735.1
Nitrospira sp. LK265	Lineage II	Comammox bacteria	Clade A	GCA_011090395.1
Nitrospira sp. LK70	Lineage II	Comammox bacteria	Clade A	GCA_011090425.1
Nitrospira sp. MAG 137	Lineage II	Nitrite oxidizing bacteria	N/A	GCA_009594955.1
Nitrospira sp. MAG 149	Lineage II	Comammox bacteria	Clade A	GCA_009594935.1
Nitrospira sp. MAG 237	Lineage II	Comammox bacteria	Clade A	GCA_009595005.1
Nitrospira sp. MAG 242	Lineage I	Nitrite oxidizing bacteria	N/A	GCA_009594945.1
Nitrospira sp. MAG 245	Lineage II	Comammox bacteria	Clade A	GCA_009594825.1
Nitrospira sp. MAG 246	Lineage I	Nitrite oxidizing bacteria	N/A	GCA_009594995.1
Nitrospira sp. MAG 248	Lineage II	Comammox bacteria	Clade A	GCA_009594835.1
Nitrospira sp. MAG 266	Lineage I	Nitrite oxidizing bacteria	N/A	GCA_009594865.1
Nitrospira sp. MAG 275	Lineage I	Nitrite oxidizing bacteria	N/A	GCA_009594855.1
Nitrospira sp. MAG 79	Lineage I	Nitrite oxidizing bacteria	N/A	GCA_902500715.1
Nitrospira sp. ND1	Lineage I	Nitrite oxidizing bacteria	N/A	GCF_900170025.1
Nitrospira sp. OLB3	Lineage I	Nitrite oxidizing bacteria	N/A	GCA_001567445.1
Nitrospira sp. RCA	Lineage II	Comammox bacteria	Clade A	GCA_005239465.1
Nitrospira sp. RCB	Lineage II	Comammox bacteria	Clade B	GCA_005239475.1
Nitrospira sp. RSF1 1	Lineage II	Comammox bacteria	Clade A	GCA_005116965.1
Nitrospira sp. RSF11 1	Lineage II	Comammox bacteria	Clade B	GCA_005116945.1
Nitrospira sp. RSF12 1	Lineage II	Comammox bacteria	Clade A	GCA_005116955.1
Nitrospira sp. RSF127 1	Lineage I	Nitrite oxidizing bacteria	N/A	GCA_005116935.1
Nitrospira sp. RSF13 1	Lineage II	Nitrite oxidizing bacteria	N/A	GCA_005116865.1
Nitrospira sp. RSF151 1	Lineage I	Nitrite oxidizing bacteria	N/A	GCA_005116795.1
Nitrospira sp. RSF3 1	Lineage II	Comammox bacteria	Clade B	GCA_005116835.1
Nitrospira sp. RSF48 1	Lineage II	Comammox bacteria	Clade B	GCA_005116775.1
Nitrospira sp. RSF5 1	Lineage II	Comammox bacteria	Clade A	GCA_005116895.1
Nitrospira sp. RSF6 1	Lineage II	Comammox bacteria	Clade B	GCA_005116885.1
Nitrospira sp. RSF7 1	Lineage II	Comammox bacteria	Clade B	GCA_005116825.1
Nitrospira sp. RSF8 1	Lineage II	Comammox bacteria	Clade B	GCA_005116815.1
Nitrospira sp. RSF9 1	Lineage II	Comammox bacteria	Clade A	GCA_005116745.1
Nitrospira sp. SCGC	Lineage II	Comammox bacteria	Clade B	GCA_001644405.1
Nitrospira sp. SCN 59-13	Lineage I	Nitrite oxidizing bacteria	N/A	GCA_001724505.1
Nitrospira sp. SG-bin1	Lineage II	Comammox bacteria	Clade A	GCA_002083365.1
Nitrospira sp. SG-bin2	Lineage II	Comammox bacteria	Clade A	GCA_002083405.1
Nitrospira sp. ST-bin4	Lineage II	Comammox bacteria	Clade A	GCA_002083565.1
Nitrospira sp. ST-bin5	Lineage II	Nitrite oxidizing bacteria	N/A	GCA_002083555.1
Nitrospira sp. TMP bin1	Lineage II	Comammox bacteria	Clade A	GCA_018242685.1
Nitrospira sp. TMP bin2	Lineage I	Nitrite oxidizing bacteria	N/A	GCA_018242705.1
Nitrospira sp. TMP bin3	Lineage I	Nitrite oxidizing bacteria	N/A	GCA_018242665.1
Nitrospira sp. UBA10644	Lineage I	Nitrite oxidizing bacteria	N/A	GCA_003456185.1
Nitrospira sp. UBA2082	Lineage II	Comammox bacteria	Clade A	GCA_002331335.1
Nitrospira sp. UBA2083	Lineage II	Comammox bacteria	Clade A	GCA_002331625.1
Nitrospira sp. UBA4129	Lineage I	Nitrite oxidizing bacteria	N/A	GCA_002380995.1
Nitrospira sp. UBA5698	Lineage II	Comammox bacteria	Clade A	GCA_002420115.1
Nitrospira sp. UBA5699	Lineage II	Nitrite oxidizing bacteria	N/A	GCA_002420105.1
Nitrospira sp. UBA5702	Lineage II	Comammox bacteria	Clade A	GCA_002420045.1
Nitrospira sp. UBA6488	Lineage II	Nitrite oxidizing bacteria	N/A	GCA_002435405.1
Nitrospira sp. UBA6493	Lineage II	Nitrite oxidizing bacteria	N/A	GCA_002435325.1
Nitrospira sp. UBA667	Lineage I	Nitrite oxidizing bacteria	N/A	GCA_002299405.1
Nitrospira sp. UBA6909	Lineage II	Comammox bacteria	Clade A	GCA_002451055.1
Nitrospira sp. UBA7240	Lineage I	Nitrite oxidizing bacteria	N/A	GCA_002473245.1
Nitrospira sp. UBA7655	Lineage II	Comammox bacteria	Clade A	GCA_002483475.1
Nitrospira sp. UBA8978	Lineage I	Nitrite oxidizing bacteria	N/A	GCA_003456605.1
Nitrospira sp. UW-LDO-01	Lineage II	Comammox bacteria	Clade A	GCA_002254365.1
Nitrospira sp. UW-LDO-02	Lineage I	Nitrite oxidizing bacteria	N/A	GCA_002254325.1
Nitrospira sp. WS110	Lineage II	Comammox bacteria	Clade A	GCA_011090365.1
