## Supplemental Tabel 5 for "Low diversity and microdiversity of comammox bacteria in wastewater systems suggests wastewater-specific adaptation within the *Ca*. Nitrospira nitrosa cluster"

### Sheet: Short reads assemblies
Table S5a: Short reads assemblies quast statistics.
All statistics are based on contigs of size >= 500 bp, unless otherwise noted (e.g., "# contigs (>= 0 bp)" and "Total length (>= 0 bp)" include all contigs).
Assembly	GRE	JAMMSM	NEU
# contigs (>= 0 bp)	12522808	14166296	13697065
# contigs (>= 1000 bp)	1413224	1433988	1551827
# contigs (>= 5000 bp)	150417	131679	168074
# contigs (>= 10000 bp)	59876	48681	64879
# contigs (>= 25000 bp)	17226	12579	16890
# contigs (>= 50000 bp)	6033	4183	5401
Total length (>= 0 bp)	8850207454	9051552373	9549376914
Total length (>= 1000 bp)	4605511512	4194488168	4911455341
Total length (>= 5000 bp)	2275478620	1818978257	2347012898
Total length (>= 10000 bp)	1656444474	1254531047	1642250053
Total length (>= 25000 bp)	1018030969	718426501	927154882
Total length (>= 50000 bp)	634967147	434204910	536662096
# contigs	3724141	4020789	4066313
Largest contig	2289708	1462138	2481575
Total length	6187479863	5957961666	6633626301
GC (%)	58.98	59.74	60.17
N50	2484	1951	2394
N75	982	883	971
L50	391315	530708	459851
L75	1448648	1725955	1616567
# N's per 100 kbp	147.53	132.67	140.52

### Sheet: Hybrid assemblies 
Table S5b: Hybrid assemblies quast statistics.
All statistics are based on contigs of size >= 500 bp, unless otherwise noted (e.g., "# contigs (>= 0 bp)" and "Total length (>= 0 bp)" include all contigs).
Assembly	GRE	JAMMSM	NEU
# contigs (>= 0 bp)	3432035	3719364	3806159
# contigs (>= 1000 bp)	1302188	1333518	1453074
# contigs (>= 5000 bp)	166488	149597	181797
# contigs (>= 10000 bp)	66013	56275	70395
# contigs (>= 25000 bp)	17873	13651	17581
# contigs (>= 50000 bp)	6242	4378	5443
Total length (>= 0 bp)	6081447740	5844138083	6507413473
Total length (>= 1000 bp)	4632912091	4227566215	4905169823
Total length (>= 5000 bp)	2493940174	2037350206	2506096252
Total length (>= 10000 bp)	1803385601	1397920406	1741666153
Total length (>= 25000 bp)	1086070175	768535596	956244957
Total length (>= 50000 bp)	689754331	455488383	544392853
# contigs	3432035	3719364	3806159
Largest contig	3592413	1097718	2056115
Total length	6081447740	5844138083	6507413473
GC (%)	59.03	59.78	60.22
N50	3061	2297	2765
N75	1042	922	1012
L50	308271	421345	387267
L75	1231801	1495602	1428609
# N's per 100 kbp	0.12	0.13	0.1

### Sheet: Re-assemblies
Table S5c: Re-assemblies quast statistics.
All statistics are based on contigs of size >= 500 bp, unless otherwise noted (e.g., "# contigs (>= 0 bp)" and "Total length (>= 0 bp)" include all contigs).
Assembly	GRE (AOB)	JAMMSM (AOB)	NEU (AOB)	GRE (NOB)	JAMMSM (NOB)	NEU (NOB)	GRE (comammox)	JAMMSM (comammox)	NEU (comammox)
# contigs (>= 0 bp)	96116	196640	105852	168703	440934	327519	48110	42588	64503
# contigs (>= 1000 bp)	1851	3913	1978	4053	9748	7163	1946	1629	937
# contigs (>= 5000 bp)	347	1053	562	754	2365	2200	306	259	333
# contigs (>= 10000 bp)	244	714	277	301	1243	1199	140	137	201
# contigs (>= 25000 bp)	131	377	112	106	459	386	59	55	76
# contigs (>= 50000 bp)	57	168	49	54	185	90	30	21	30
Total length (>= 0 bp)	41319146	94523819	44308890	65770861	187470100	136464082	22818770	22047561	25436722
Total length (>= 1000 bp)	14033080	40180152	15098184	19523192	66087299	46658291	9678070	10312869	8422491
Total length (>= 5000 bp)	11611897	35044952	12286849	12928357	51323975	36302758	6518472	7808704	7147746
Total length (>= 10000 bp)	10902481	32675592	10314966	9862252	43457245	29338940	5371438	6964345	6192618
Total length (>= 25000 bp)	9012967	27424444	7836394	6986167	31504668	16827943	4162669	5712592	4265868
Total length (>= 50000 bp)	6361533	19891342	5632672	5132614	21950473	6729917	3211200	4546216	2658145
# contigs	7427	12572	6650	11212	26995	19180	4657	4199	2491
Largest contig	583984	912526	542574	347324	1631891	232342	272080	471430	170573
Total length	17731066	45905516	18144280	24240610	77401909	54479074	11531503	12053990	9425373
GC (%)	47.07	47.79	47.83	59.13	58.46	58.92	55.23	55.39	55.62
N50	25981	40739	15446	5825	14433	11738	7876	19146	21072
N75	1269	6118	2417	1352	2446	2693	1572	1903	5395
L50	126	236	177	605	845	1006	185	70	96
L75	1194	941	940	2888	4309	3457	1120	673	318
# N's per 100 kbp	0.06	0.07	0.1	0.2	0.23	0.1	0.11	0.05	0.04
