## Supplemental Tabel 6 for "Low diversity and microdiversity of comammox bacteria in wastewater systems suggests wastewater-specific adaptation within the *Ca*. Nitrospira nitrosa cluster"

### Sheet: Sheet1
Table S6: Publicly available Nitrosomonas genomes downloaded from NCBI.
Reference genomes	Nitrosomonas Lineage	Cluster	Accession number		Note: References in light gray were removed after dereplication and are not included in phylogenomic tree.
Nitrosococcus oceani ATCC 19707	N/A	N/A	GCA_000012805.1
Nitrosomonas aestuarii strain Nm36 Ga0181080 101	N. marina lineage	Cluster 6b	GCF_003046585.1
Nitrosomonas aestuarii strain Nm69	N. marina lineage	Cluster 6b	GCF_900114305.1
Nitrosomonas communis strain Nm110	N. communis lineage	Cluster 8	GCF_900106545.1
Nitrosomonas communis strain Nm2 chromosome	N. communis lineage	Cluster 8	GCF_001007935.1
Nitrosomonas communis strain Nm44	N. communis lineage	Cluster 8	GCF_900114745.1
Nitrosomonas cryotolerans ATCC 49181	N. cryotolerans lineage	N/A	GCA_900143275.1
Nitrosomonas cryotolerans strain Nm55	N. cryotolerans lineage	N/A	GCF_900115725.1
Nitrosomonas europaea ATCC 19718	N. europaea/mobilis lineage	Cluster 7	GCF_000009145.1
Nitrosomonas europaea isolate OLB2	N. europaea/mobilis lineage	Cluster 7	GCA_001567435.1
Nitrosomonas europaea strain ATCC 25978	N. europaea/mobilis lineage	Cluster 7	GCF_900167395.1
Nitrosomonas europaea strain Nm35	N. europaea/mobilis lineage	Cluster 7	GCF_900111725.1
Nitrosomonas europaea strain Nm50	N. europaea/mobilis lineage	Cluster 7	GCF_900106625.1
Nitrosomonas eutropha C91	N. europaea/mobilis lineage	Cluster 7	GCF_000014765.1
Nitrosomonas eutropha strain Nm14	N. europaea/mobilis lineage	Cluster 7	GCF_900100815.1
Nitrosomonas eutropha strain Nm19 Ga0181055 101	N. europaea/mobilis lineage	Cluster 7	GCF_003046355.1
Nitrosomonas eutropha strain Nm24	N. europaea/mobilis lineage	Cluster 7	GCF_900116685.1
Nitrosomonas eutropha strain Nm38	N. europaea/mobilis lineage	Cluster 7	GCF_900106875.1
Nitrosomonas eutropha strain Nm56	N. europaea/mobilis lineage	Cluster 7	GCF_900108975.1
Nitrosomonas eutropha strain Nm 57 Ga0181058	N. europaea/mobilis lineage	Cluster 7	GCF_003201195.1
Nitrosomonas halophila strain Nm1	N. europaea/mobilis lineage	Cluster 7	GCF_900107165.1
Nitrosomonas marina strain Nm22	N. marina lineage	Cluster 6b	GCF_900110145.1
Nitrosomonas marina strain Nm71	N. marina lineage	Cluster 6b	GCF_900111605.1
Nitrosomonas mobilis isolate 1	N. europaea/mobilis lineage	Cluster 7	GCF_900103035.1
Nitrosomonas nitrosa isolate UBA8641	N. communis lineage	Cluster 8	GCA_003520245.1
Nitrosomonas nitrosa strain Nm146	N. communis lineage	Cluster 8	GCF_900114795.1
Nitrosomonas nitrosa strain Nm90 Ga0181054 101	N. communis lineage	Cluster 8	GCF_003051105.1
Nitrosomonas nitrosa strain Nm91 Ga0181062 101	N. communis lineage	Cluster 8	GCF_003046255.1
Nitrosomonas oligotropha strain Nm49 Ga0181079 101	N. oligotropha lineage	Cluster 6a	GCF_003050805.1
Nitrosomonas oligotropha strain Nm75	N. oligotropha lineage	Cluster 6a	GCF_900106555.1
Nitrosomonas oligotropha strain Nm76	N. oligotropha lineage	Cluster 6a	GCF_900110385.1
Nitrosomonas sp. AL212	N. oligotropha lineage	Cluster 6a	GCF_000175095.2
Nitrosomonas sp. APG5	N. oligotropha lineage	Cluster 6a	GCF_003011925.2
Nitrosomonas sp. Is79A3	N. oligotropha lineage	Cluster 6a	GCF_000219585.1
Nitrosomonas sp. isolate F1-120-MAGs074	N. oligotropha lineage	Cluster 6a	GCA_005779435.1
Nitrosomonas sp. isolate F1-140-MAGs154	N. oligotropha lineage	Cluster 6a	GCA_005790425.1
Nitrosomonas sp. isolate F1-140-MAGs155	N. oligotropha lineage	Cluster 6a	GCA_005790375.1
Nitrosomonas sp. isolate UBA8640	N. marina lineage	Cluster 6b	GCA_003514765.1
Nitrosomonas sp. isolate UBA8836	N. europaea/mobilis lineage	Cluster 7	GCA_003501205.1
Nitrosomonas sp. Nm120 Ga0180021 11	N. oligotropha lineage	Cluster 6a	GCF_003664085.1
Nitrosomonas sp. Nm132	N. communis lineage	Cluster 8	GCF_900100485.1
Nitrosomonas sp. Nm134 Ga0181067 101	N. oligotropha lineage	Cluster 6a	GCF_004345375.1
Nitrosomonas sp. Nm141 Ga0181066 101	N. oligotropha lineage	Cluster 6a	GCF_003046215.1
Nitrosomonas sp. Nm143 Ga0207393 101	N. sp. Nm143 lineage	Cluster 9	GCF_003268955.1
Nitrosomonas sp. Nm166	N. oligotropha lineage	Cluster 6a	GCF_900112825.1
Nitrosomonas sp. Nm33	N. communis lineage	Cluster 8	GCF_900107265.1
Nitrosomonas sp. Nm34	N. communis lineage	Cluster 8	GCF_900113925.1
Nitrosomonas sp. Nm51	N. marina lineage	Cluster 6b	GCF_900111165.1
Nitrosomonas sp. Nm58	N. communis lineage	Cluster 8	GCF_900107335.1
Nitrosomonas sp. Nm84 Ga0181060 101	N. oligotropha lineage	Cluster 6a	GCF_003201565.1
Nitrosomonas sp. Nm86 Ga0181061 101	N. oligotropha lineage	Cluster 6a	GCF_004340695.1
Nitrosomonas sp. UBA1843	N. europaea/mobilis lineage	Cluster 7	GCA_002338645.1
Nitrosomonas sp. UBA6494	N. oligotropha lineage	Cluster 6a	GCA_002435335.1
Nitrosomonas stercoris KYUHI-S	N. europaea/mobilis lineage	Cluster 7	GCA_006742785.1
Nitrosomonas ureae strain Nm10	N. oligotropha lineage	Cluster 6a	GCF_900105875.1
Nitrosomonas ureae strain Nm13	N. oligotropha lineage	Cluster 6a	GCF_900108305.1
Nitrosomonas ureae strain Nm15	N. oligotropha lineage	Cluster 6a	GCF_900206265.1
Nitrosomonas ureae strain Nm42	N. oligotropha lineage	Cluster 6a	GCF_900215345.1
Nitrosomonas ureae strain Nm4 Ga0181063 1001	N. oligotropha lineage	Cluster 6a	GCF_003051045.1
Nitrosomonas ureae strain Nm5 Ga0181075 101	N. oligotropha lineage	Cluster 6a	GCF_003201725.1
Nitrosomonas ureae strain Nm9	N. oligotropha lineage	Cluster 6a	GCF_900111055.1
Proteobacteria bacterium SG bin4 1077	N. oligotropha lineage	Cluster 6a	GCA_002083395.1
Proteobacteria bacterium ST bin16 1024	N. oligotropha lineage	Cluster 6a	GCA_002083595.1
uncultured beta proteobacterium isolate AOB	N. oligotropha lineage	Cluster 6a	GCA_900696615.1
