## Supplemental Tabel 8 for "Low diversity and microdiversity of comammox bacteria in wastewater systems suggests wastewater-specific adaptation within the *Ca*. Nitrospira nitrosa cluster"

### Sheet: Short reads assembly MAGs
Table S8a: MAGs obtained from short read assembly.
MAG name	Nitrification Genes	Completeness (%)	Redundancy (%)	Genome Size (bp)	Number of contigs
GRE_CMX_1s	amoC	91.76	1.87	4249165	255
	amoA
	amoB
	nxrA
JAMMSM_CMX_1s	amoC	96.67	3.86	4892581	99
	amoC
	nxrA
	hao
	amoA
	amoB
	amoC
	nxrA
NEU_CMX_1s	nxrA	90.4	2.12	3539382	206
	hao
	amoB
	amoA
	nxrB
NEU_CMX_2s	nxrA	79.16	3.03	3780398	389
	hao
	amoC
GRE_AOB_1s		95.48	1.99	2998568	256
GRE_AOB_2s		99.04	0.96	2768408	148
GRE_AOB_3s		98.92	0	2634942	32
GRE_AOB_4s	amoC	99.52	0	2979260	103
JAMMSM_AOB_1s		99.52	0.48	3003784	83
JAMMSM_AOB_2s	amoC	99.52	0.24	2980049	95
JAMMSM_AOB_3s	amoB	90.58	1.12	3007849	250
	amoB
	amoA
	amoC
JAMMSM_AOB_4s		100	0	2506091	48
JAMMSM_AOB_5s		99.45	2.08	2219148	93
JAMMSM_AOB_6s		98.08	4.24	2680538	143
JAMMSM_AOB_7s	amoC	93.47	0.75	1990145	142
JAMMSM_AOB_8s	amoC	95.02	0.24	2862472	15
JAMMSM_AOB_9s		100	0	3102647	63
JAMMSM_AOB_10s		84.17	0.72	1874574	148
JAMMSM_AOB_11s		96.55	0	2595862	92
JAMMSM_AOB_12s		96.77	0	2765315	77
NEU_AOB_1s	amoC	100	0.24	2827811	87
	hao
	amoB
	amoA
	amoC
NEU_AOB_2s		99.28	1.65	3311570	264
NEU_AOB_3s		84.54	0.25	2441814	405
NEU_AOB_4s	hao	86.26	0	1927775	161
GRE_NOB_1s		56.08	0.45	2039029	344
GRE_NOB_2s	nxrA	87.31	5.61	3629893	153
GRE_NOB_3s	nxrA	91.95	1.82	3134982	253
JAMMSM_NOB_1s	nxrA	93.12	5.51	3568082	218
	nxrA
JAMMSM_NOB_2s		89.16	9.75	8946526	971
JAMMSM_NOB_3s		73.63	7.73	3281296	472
JAMMSM_NOB_4s	nxrA	72.89	4.55	2959157	336
JAMMSM_NOB_5s		96.35	2.27	3938993	73
JAMMSM_NOB_6s		55.5	0.96	1709516	315
JAMMSM_NOB_7s		57.67	0	2157292	59
JAMMSM_NOB_8s	nxrB	90.58	1.87	2468383	35
	nxrA
JAMMSM_NOB_9s	nxrA	91.02	1.82	3432783	65
JAMMSM_NOB_10s	nxrA	95.78	2.27	3556650	127
	nxrA
NEU_NOB_1s	nxrA	73.3	1.82	1981815	313
NEU_NOB_2s		67.65	5.68	5336188	899
NEU_NOB_3s		68.43	4.55	3810546	295
NEU_NOB_4s	nxrA	89.82	9.09	6728746	816
NEU_NOB_5s		88.44	2.91	3699127	389
NEU_NOB_6s	nxrB	73.37	6.82	2944889	143
	nxrA

### Sheet: Hybrid assembly MAGs
Table S8b: MAGs obtained from hybrid assembly.
MAG name	Nitrification Genes	Completeness (%)	Redundancy (%)	Genome Size (bp)	Number of contigs
GRE_CMX_1h	amoC	91.55	4.23	4067969	137
	amoA
	amoC
JAMMSM_CMX_1h	amoC	91.55	5.63	7185350	265
	nxrA
	amoC
	amoA
	amoB
JAMMSM_CMX_2h	amoC	50.7	4.23	8502162	119
	hao
	hao
JAMMSM_CMX_3h	amoC	97.18	2.82	4623995	76
	nxrA
	amoC
	nxrA
	amoC
	amoA
	amoB
NEU_CMX_1h	nxrA	84.51	9.86	3965905	381
	hao
	amoC
NEU_CMX_2h	nxrB	98.59	7.04	4140029	229
	amoB
	amoA
	amoC
	nxrA
	hao
GRE_AOB_1h		97.18	1.41	2652108	35
GRE_AOB_2h	amoC	97.18	0	3043598	100
GRE_AOB_3h	amoC	95.77	1.41	3122018	153
GRE_AOB_4h	amoC	95.77	0	2954218	87
JAMMSM_AOB_1h		97.18	0	3110890	89
JAMMSM_AOB_2h	amoB	97.18	7.04	5504695	308
	amoA
	amoC
	amoC
	amoB
JAMMSM_AOB_3h	amoC	91.55	0	6119444	27
	amoB
	amoA
	amoC
JAMMSM_AOB_4h		92.96	1.41	2191573	159
JAMMSM_AOB_5h	amoB	42.25	1.41	1002856	130
	amoA
	amoC
	amoB
	amoA
	amoC
JAMMSM_AOB_6h		98.59	2.82	2541275	41
JAMMSM_AOB_7h	amoC	91.55	7.04	2787769	40
JAMMSM_AOB_8h		94.37	0	2999963	80
JAMMSM_AOB_9h		94.37	1.41	3221156	148
JAMMSM_AOB_10h	amoC	98.59	0	3224139	58
	amoC
	amoC
	amoA
	amoB
NEU_AOB_1h	amoC	95.77	0	3360873	80
	amoC
	amoC
	amoA
	amoB
NEU_AOB_2h		92.96	0	3298387	248
NEU_AOB_3h		61.97	0	2223660	447
NEU_AOB_4h		98.59	0	2853388	66
NEU_AOB_5h	hao	91.55	0	2802102	168
GRE_NOB_1h		50.7	0	528564	75
GRE_NOB_2h		87.32	1.41	3673533	130
JAMMSM_NOB_1h	nxrA	85.92	2.82	4020767	212
	nxrA
JAMMSM_NOB_2h		80.28	2.82	5037168	467
JAMMSM_NOB_3h		91.55	1.41	3699401	161
JAMMSM_NOB_4h	nxrA	91.55	1.41	4038272	60
JAMMSM_NOB_5h	nxrA	91.55	2.82	3549010	165
	nxrA

### Sheet: Short and hybrid assembly MAGs
Table S8c: MAGs obtained after dereplication (95%) of MAGs from short read and hybrid assembly approaches.
MAG name	Nitrification Genes	Completeness (%)	Redundancy (%)	Genome Size (bp)	Number of contigs
GRE_CMX_1sh	amoC	91.76	1.87	4249165	255
	amoA
	amoB
	nxrA
JAMMSM_CMX_1sh	amoC	96.67	3.86	4892581	99
	amoC
	nxrA
	hao
	amoA
	amoB
	amoC
	nxrA
NEU_CMX_1sh	nxrA	90.4	2.12	3539382	206
	hao
	amoB
	amoA
	nxrB
NEU_CMX_2sh	nxrA	79.16	3.03	3780398	389
	hao
	amoC
GRE_AOB_1sh		95.48	1.99	2998568	256
GRE_AOB_2sh		98.92	0	2634942	32
GRE_AOB_3sh	amoC	97.18	0	3007281	100
GRE_AOB_4sh	amoC	95.77	0	2872179	87
JAMMSM_AOB_1sh		100	0.48	2996040	89
JAMMSM_AOB_2sh	amoC	99.52	0.24	2980049	95
JAMMSM_AOB_3sh	amoB	90.58	1.12	3007849	250
	amoB
	amoA
	amoC
JAMMSM_AOB_4sh		100	0	2506091	48
JAMMSM_AOB_5sh		99.45	2.08	2219148	93
JAMMSM_AOB_6sh		98.08	4.24	2680538	143
JAMMSM_AOB_7sh	amoC	93.47	0.75	1990145	142
JAMMSM_AOB_8sh		95.02	0.24	2862472	215
JAMMSM_AOB_9sh		100	0	3102647	63
JAMMSM_AOB_10sh		84.17	0.72	1874574	148
JAMMSM_AOB_11sh	amoC	98.59	0	3060030	58
	amoC
	amoC
	amoA
	amoB
JAMMSM_AOB_12sh		96.77	0	2765315	92
NEU_AOB_1sh	amoC	95.77	0	3088480	80
	amoC
	amoC
	amoA
	amoB
NEU_AOB_2sh		99.28	1.65	3311570	264
NEU_AOB_3sh		84.54	0.25	2441814	405
NEU_AOB_4sh	hao	86.26	0	1927775	161
NEU_AOB_5sh		100	0.24	2747290	66
GRE_NOB_1sh		56.08	0.45		344
GRE_NOB_2sh		91.95	1.82	3134982	253
GRE_NOB_3sh	nxrA	86.08	5	3672054	130
JAMMSM_NOB_1sh	nxrA	85.92	2.82	4021153	212
	nxrA
JAMMSM_NOB_2sh		89.16	9.75	8946526	971
JAMMSM_NOB_3sh		78.03	7.78	3405798	467
JAMMSM_NOB_4sh	nxrA	72.89	4.55	2959157	336
JAMMSM_NOB_5sh		96.35	2.27	3938993	73
JAMMSM_NOB_6sh		55.5	0.96	1709516	315
JAMMSM_NOB_7sh	nxrB	94.37	1.41	2447472	77
	nxrB
JAMMSM_NOB_8sh		92.46	3.18	3312937	161
JAMMSM_NOB_9sh	nxrA	91.55	1.41	3513152	60
JAMMSM_NOB_10sh	nxrA	95.78	2.27	3556650	127
	nxrA
NEU_NOB_1sh	nxrA	73.3	1.82	2944889	313
NEU_NOB_2sh		67.65	5.68	5336188	899
NEU_NOB_3sh		68.43	4.55	3810546	295
NEU_NOB_4sh	nxrA	89.82	9.09	6728746	816
NEU_NOB_5sh		88.44	2.91	3699127	389
NEU_NOB_6sh	nxrB	73.37	6.82	2944889	143
	nxrA

### Sheet: MAGs after reassembly
Table S8d: MAGs obtained after taxonomy aware re-assembly and curation.
*MAGs with very low abundances and genome coverage removed from further analysis.
MAG name	Nitrification Genes	Completeness (%)	Redundancy (%)	Genome Size (bp)	Number of contigs
GRE_CMX_1	nxrB	94.12	2.63	3796848	91
	amoC
	amoA
	amoB
	nxrB
	nxrA
	amoC
	amoA
	amoB
JAMMSM_CMX_1	amoC	94.12	1.96	4065392	23
	nxrA
	nxrB
	amoC
	amoC
	nxrA
	amoB
	amoA
	amoC
	hao
JAMMSM_CMX_2	amoC	86.27	1.96	2629561	220
	amoC
	hao
	nxrA
	amoB
	amoA
	amoC
	nxrA
NEU_CMX_1	amoC	100	1.96	3791895	85
	amoC
	nxrA
	nxrB
	amoC
	hao
	amoC
	amoA
	amoB
GRE_AOB_1	amoC	98.04	2.63	2642862	21
	amoB
GRE_AOB_2		98.04	0	2930771	97
GRE_AOB_3	amoC	98.04	0	2799191	81
GRE_AOB_4	amoC	94.12	5.26	2993950	150
JAMMSM_AOB*		50.98	2.63	2054913	120
JAMMSM_AOB*	amoC	90.2	3.92	2460671	93
JAMMSM_AOB_1	amoB	94.12	9.8	2926721	166
	amoC
	amoB
JAMMSM_AOB_2	amoB	100	2.63	2859940	22
	amoA
	amoC
JAMMSM_AOB_3	amoC	100	0	2882584	21
	amoB
	amoB
	amoA
	amoC
	amoC
	amoA
	amoB
JAMMSM_AOB_4	hao	96.08	0	1957621	82
	amoC
	amoA
	amoB
	amoC
	amoA
	amoB
JAMMSM_AOB*		96.08	2.63	1988287	78
JAMMSM_AOB_5	amoC	98.04	5.26	2568442	19
	amoC
	amoA
	amoC
	amoB
	amoA
	amoC
JAMMSM_AOB_6		92.16	1.96	2031342	65
JAMMSM_AOB_7	amoC	94.12	2.63	3066737	73
	amoC
	hao
JAMMSM_AOB_8	amoB	98.04	2.63	2970458	91
	amoA
	amoC
JAMMSM_AOB_9	amoC	78.43	1.96	2167635	21
	amoC
	amoB
	amoC
	amoB
	amoB
NEU_AOB_1	amoC	92.16	0	2675798	39
	amoA
	amoB
NEU_AOB_2		94.12	5.88	2999414	229
NEU_AOB_3	amoC	98.04	0	1984542	82
	amoA
	amoB
	amoB
NEU_AOB_4	amoC	100	2.63	2814840	29
	hao
	hao
GRE_NOB_1	nxrB	80.39	5.26	2879413	52
	nxrA
GRE_NOB_2		92.16	9.9	3847385	232
JAMMSM_NOB_1		90.2	1.96	3534486	65
JAMMSM_NOB*	nxrA	96.08	2.63	2404012	52
	nxrB
JAMMSM_NOB_2		90.2	0	2828782	50
JAMMSM_NOB_3		60.78	0	243863	4
JAMMSM_NOB_4	nxrB	100	0	3829071	5
	nxrA
	nxrB
JAMMSM_NOB_5		70.59	2.63	2923168	59
JAMMSM_NOB_6	nxrB	88.24	7.89	2856077	119
JAMMSM_NOB_7		84.31	0	2879078	61
NEU_NOB_1		94.12	7.89	2058144	120
NEU_NOB_2	nxrA	92.16	9.9	3398343	170
	nxrB
