## Supplemental Tabel 9 for "Low diversity and microdiversity of comammox bacteria in wastewater systems suggests wastewater-specific adaptation within the *Ca*. Nitrospira nitrosa cluster"

### Sheet: ANI
Table S9a: ANI calculated between all the MAGs from the same functional group.
Query	Reference	ANI	Genus	Systems
GRE_AOB_2	GRE_AOB_3	77.0857	Nitrosomonas	GRE-GRE
GRE_AOB_3	GRE_AOB_4	78.4418	Nitrosomonas	GRE-GRE
GRE_AOB_2	JAMMSM_AOB_9	84.8818	Nitrosomonas	GRE-JAMMSM
GRE_AOB_2	JAMMSM_AOB_2	89.5898	Nitrosomonas	GRE-JAMMSM
GRE_AOB_2	JAMMSM_AOB_6	97.129	Nitrosomonas	GRE-JAMMSM
GRE_AOB_3	JAMMSM_AOB_3	77.8779	Nitrosomonas	GRE-JAMMSM
GRE_AOB_3	JAMMSM_AOB_7	78.2476	Nitrosomonas	GRE-JAMMSM
GRE_AOB_3	JAMMSM_AOB_8	78.6549	Nitrosomonas	GRE-JAMMSM
GRE_AOB_4	JAMMSM_AOB_3	77.4667	Nitrosomonas	GRE-JAMMSM
GRE_AOB_4	JAMMSM_AOB_7	78.8903	Nitrosomonas	GRE-JAMMSM
GRE_AOB_4	JAMMSM_AOB_8	93.2951	Nitrosomonas	GRE-JAMMSM
JAMMSM_AOB_2	GRE_AOB_3	76.9629	Nitrosomonas	GRE-JAMMSM
JAMMSM_AOB_4	GRE_AOB_1	97.9572	Nitrosomonas	GRE-JAMMSM
GRE_AOB_1	NEU_AOB_3	97.6893	Nitrosomonas	GRE-NEU
GRE_AOB_2	NEU_AOB_1	89.0247	Nitrosomonas	GRE-NEU
GRE_AOB_3	NEU_AOB_2	79.0685	Nitrosomonas	GRE-NEU
GRE_AOB_4	NEU_AOB_2	81.8339	Nitrosomonas	GRE-NEU
NEU_AOB_1	GRE_AOB_3	77.0296	Nitrosomonas	GRE-NEU
JAMMSM_AOB_2	JAMMSM_AOB_9	85.0812	Nitrosomonas	JAMMSM-JAMMSM
JAMMSM_AOB_2	JAMMSM_AOB_6	89.0326	Nitrosomonas	JAMMSM-JAMMSM
JAMMSM_AOB_3	JAMMSM_AOB_8	77.4847	Nitrosomonas	JAMMSM-JAMMSM
JAMMSM_AOB_3	JAMMSM_AOB_7	90.0989	Nitrosomonas	JAMMSM-JAMMSM
JAMMSM_AOB_6	JAMMSM_AOB_9	84.1061	Nitrosomonas	JAMMSM-JAMMSM
JAMMSM_AOB_7	JAMMSM_AOB_8	78.4921	Nitrosomonas	JAMMSM-JAMMSM
JAMMSM_AOB_2	NEU_AOB_1	98.0885	Nitrosomonas	JAMMSM-NEU
JAMMSM_AOB_3	NEU_AOB_2	77.2329	Nitrosomonas	JAMMSM-NEU
JAMMSM_AOB_4	NEU_AOB_3	98.5406	Nitrosomonas	JAMMSM-NEU
JAMMSM_AOB_5	NEU_AOB_4	91.9431	Nitrosomonas	JAMMSM-NEU
JAMMSM_AOB_6	NEU_AOB_1	89.4623	Nitrosomonas	JAMMSM-NEU
JAMMSM_AOB_7	NEU_AOB_2	77.5474	Nitrosomonas	JAMMSM-NEU
JAMMSM_AOB_8	NEU_AOB_2	81.5349	Nitrosomonas	JAMMSM-NEU
JAMMSM_AOB_9	NEU_AOB_1	86.8236	Nitrosomonas	JAMMSM-NEU
GRE_CMX_1	NEU_CMX_1	95.1686	Nitrospira-comammox	GRE-NEU
JAMMSM_CMX_1	NEU_CMX_1	96.9806	Nitrospira-comammox	JAMMSM-NEU
JAMMSM_CMX_2	NEU_CMX_1	86.606	Nitrospira-comammox	JAMMSM-NEU
GRE_CMX_1	JAMMSM_CMX_2	88.2295	Nitrospira-comammox	GRE-JAMMSM
GRE_CMX_1	JAMMSM_CMX_1	94.4181	Nitrospira-comammox	GRE-JAMMSM
JAMMSM_CMX_2	JAMMSM_CMX_1	86.5031	Nitrospira-comammox	JAMMSM-JAMMSM
GRE_NOB_1	JAMMSM_NOB_3	77.8073	Nitrospira-NOB	GRE-JAMMSM
GRE_NOB_1	JAMMSM_NOB_7	83.1954	Nitrospira-NOB	GRE-JAMMSM
GRE_NOB_1	JAMMSM_NOB_2	83.8997	Nitrospira-NOB	GRE-JAMMSM
GRE_NOB_2	JAMMSM_NOB_5	80.7119	Nitrospira-NOB	GRE-JAMMSM
GRE_NOB_2	JAMMSM_NOB_4	80.7648	Nitrospira-NOB	GRE-JAMMSM
GRE_NOB_2	JAMMSM_NOB_3	86.1236	Nitrospira-NOB	GRE-JAMMSM
GRE_NOB_2	JAMMSM_NOB_1	88.5173	Nitrospira-NOB	GRE-JAMMSM
GRE_NOB_2	JAMMSM_NOB_6	88.9804	Nitrospira-NOB	GRE-JAMMSM
GRE_NOB_2	NEU_NOB_1	84.5338	Nitrospira-NOB	GRE-NEU
GRE_NOB_2	NEU_NOB_2	85.1171	Nitrospira-NOB	GRE-NEU
JAMMSM_NOB_1	JAMMSM_NOB_4	80.1111	Nitrospira-NOB	JAMMSM-JAMMSM
JAMMSM_NOB_1	JAMMSM_NOB_3	80.9451	Nitrospira-NOB	JAMMSM-JAMMSM
JAMMSM_NOB_1	JAMMSM_NOB_5	81.2619	Nitrospira-NOB	JAMMSM-JAMMSM
JAMMSM_NOB_1	JAMMSM_NOB_6	82.8044	Nitrospira-NOB	JAMMSM-JAMMSM
JAMMSM_NOB_2	JAMMSM_NOB_3	77.9935	Nitrospira-NOB	JAMMSM-JAMMSM
JAMMSM_NOB_2	JAMMSM_NOB_7	82.0572	Nitrospira-NOB	JAMMSM-JAMMSM
JAMMSM_NOB_3	JAMMSM_NOB_5	81.3397	Nitrospira-NOB	JAMMSM-JAMMSM
JAMMSM_NOB_3	JAMMSM_NOB_4	81.3857	Nitrospira-NOB	JAMMSM-JAMMSM
JAMMSM_NOB_3	JAMMSM_NOB_6	82.4529	Nitrospira-NOB	JAMMSM-JAMMSM
JAMMSM_NOB_4	JAMMSM_NOB_6	81.2542	Nitrospira-NOB	JAMMSM-JAMMSM
JAMMSM_NOB_4	JAMMSM_NOB_5	82.6587	Nitrospira-NOB	JAMMSM-JAMMSM
JAMMSM_NOB_5	JAMMSM_NOB_6	81.4028	Nitrospira-NOB	JAMMSM-JAMMSM
JAMMSM_NOB_1	NEU_NOB_1	84.246	Nitrospira-NOB	JAMMSM-NEU
JAMMSM_NOB_1	NEU_NOB_2	85.6318	Nitrospira-NOB	JAMMSM-NEU
JAMMSM_NOB_3	NEU_NOB_2	84.9674	Nitrospira-NOB	JAMMSM-NEU
JAMMSM_NOB_3	NEU_NOB_1	92.6845	Nitrospira-NOB	JAMMSM-NEU
JAMMSM_NOB_4	NEU_NOB_1	85.9701	Nitrospira-NOB	JAMMSM-NEU
JAMMSM_NOB_4	NEU_NOB_2	87.803	Nitrospira-NOB	JAMMSM-NEU
JAMMSM_NOB_5	NEU_NOB_1	81.7607	Nitrospira-NOB	JAMMSM-NEU
JAMMSM_NOB_5	NEU_NOB_2	83.1896	Nitrospira-NOB	JAMMSM-NEU
JAMMSM_NOB_6	NEU_NOB_2	85.5052	Nitrospira-NOB	JAMMSM-NEU
JAMMSM_NOB_6	NEU_NOB_1	86.725	Nitrospira-NOB	JAMMSM-NEU
NEU_NOB_1	NEU_NOB_2	83.0182	Nitrospira-NOB	NEU-NEU
NEU_NOB_2	NEU_NOB_1	82.8122	Nitrospira-NOB	NEU-NEU

### Sheet: AAI
Table S9b: AAI calculated between all the MAGs from the same functional group.
Query	Reference	ANI	Genus	Systems
JAMMSM_AOB_8	NEU_AOB_1	76.01	Nitrosomonas	JAMMSM-NEU
JAMMSM_AOB_3	JAMMSM_AOB_8	78.1	Nitrosomonas	JAMMSM-JAMMSM
JAMMSM_AOB_3	NEU_AOB_1	75.46	Nitrosomonas	JAMMSM-NEU
NEU_AOB_2	JAMMSM_AOB_3	78.42	Nitrosomonas	JAMMSM-NEU
NEU_AOB_2	JAMMSM_AOB_8	84.44	Nitrosomonas	JAMMSM-NEU
NEU_AOB_2	NEU_AOB_1	76.17	Nitrosomonas	NEU-NEU
GRE_AOB_1	JAMMSM_AOB_2	65.92	Nitrosomonas	GRE-JAMMSM
GRE_AOB_1	GRE_AOB_4	67.41	Nitrosomonas	GRE-GRE
GRE_AOB_1	NEU_AOB_2	66.77	Nitrosomonas	GRE-NEU
GRE_AOB_1	JAMMSM_AOB_3	66.75	Nitrosomonas	GRE-JAMMSM
GRE_AOB_1	JAMMSM_AOB_8	67.18	Nitrosomonas	GRE-JAMMSM
GRE_AOB_1	NEU_AOB_1	66.13	Nitrosomonas	GRE-NEU
NEU_AOB_3	GRE_AOB_2	66.16	Nitrosomonas	GRE-NEU
NEU_AOB_3	JAMMSM_AOB_1	66.28	Nitrosomonas	JAMMSM-NEU
NEU_AOB_3	JAMMSM_AOB_5	66.57	Nitrosomonas	JAMMSM-NEU
NEU_AOB_3	GRE_AOB_1	98.45	Nitrosomonas	GRE-NEU
NEU_AOB_3	JAMMSM_AOB_2	66.11	Nitrosomonas	JAMMSM-NEU
NEU_AOB_3	GRE_AOB_4	67.23	Nitrosomonas	GRE-NEU
NEU_AOB_3	NEU_AOB_2	67.05	Nitrosomonas	NEU-NEU
NEU_AOB_3	JAMMSM_AOB_3	66.78	Nitrosomonas	JAMMSM-NEU
NEU_AOB_3	JAMMSM_AOB_8	67.44	Nitrosomonas	JAMMSM-NEU
NEU_AOB_3	NEU_AOB_1	66.27	Nitrosomonas	NEU-NEU
GRE_AOB_4	NEU_AOB_2	84.4	Nitrosomonas	GRE-NEU
GRE_AOB_4	JAMMSM_AOB_3	77.72	Nitrosomonas	GRE-JAMMSM
GRE_AOB_4	JAMMSM_AOB_8	95.13	Nitrosomonas	GRE-JAMMSM
GRE_AOB_4	NEU_AOB_1	75.78	Nitrosomonas	GRE-NEU
JAMMSM_AOB_5	GRE_AOB_1	66.26	Nitrosomonas	GRE-JAMMSM
JAMMSM_AOB_5	JAMMSM_AOB_2	72.51	Nitrosomonas	JAMMSM-JAMMSM
JAMMSM_AOB_5	GRE_AOB_4	74.87	Nitrosomonas	GRE-JAMMSM
JAMMSM_AOB_5	NEU_AOB_2	74.61	Nitrosomonas	JAMMSM-NEU
JAMMSM_AOB_5	JAMMSM_AOB_3	74.07	Nitrosomonas	JAMMSM-JAMMSM
JAMMSM_AOB_5	JAMMSM_AOB_8	74.88	Nitrosomonas	JAMMSM-JAMMSM
JAMMSM_AOB_5	NEU_AOB_1	72.79	Nitrosomonas	JAMMSM-NEU
JAMMSM_AOB_4	JAMMSM_AOB_7	66.88	Nitrosomonas	JAMMSM-JAMMSM
JAMMSM_AOB_4	NEU_AOB_4	67.66	Nitrosomonas	JAMMSM-NEU
JAMMSM_AOB_4	NEU_AOB_3	98.98	Nitrosomonas	JAMMSM-NEU
JAMMSM_AOB_4	GRE_AOB_2	66.34	Nitrosomonas	GRE-JAMMSM
JAMMSM_AOB_4	JAMMSM_AOB_1	66.78	Nitrosomonas	JAMMSM-JAMMSM
JAMMSM_AOB_4	JAMMSM_AOB_5	66.45	Nitrosomonas	JAMMSM-JAMMSM
JAMMSM_AOB_4	GRE_AOB_1	98.59	Nitrosomonas	GRE-JAMMSM
JAMMSM_AOB_4	JAMMSM_AOB_2	66.39	Nitrosomonas	JAMMSM-JAMMSM
JAMMSM_AOB_4	GRE_AOB_4	67.55	Nitrosomonas	GRE-JAMMSM
JAMMSM_AOB_4	NEU_AOB_2	67.36	Nitrosomonas	JAMMSM-NEU
JAMMSM_AOB_4	JAMMSM_AOB_3	67.15	Nitrosomonas	JAMMSM-JAMMSM
JAMMSM_AOB_4	JAMMSM_AOB_8	67.52	Nitrosomonas	JAMMSM-JAMMSM
JAMMSM_AOB_4	NEU_AOB_1	66.55	Nitrosomonas	JAMMSM-NEU
GRE_AOB_2	JAMMSM_AOB_1	74.8	Nitrosomonas	GRE-JAMMSM
GRE_AOB_2	JAMMSM_AOB_5	72.43	Nitrosomonas	GRE-JAMMSM
GRE_AOB_2	GRE_AOB_1	66.03	Nitrosomonas	GRE-GRE
GRE_AOB_2	JAMMSM_AOB_2	93.23	Nitrosomonas	GRE-JAMMSM
GRE_AOB_2	GRE_AOB_4	75.76	Nitrosomonas	GRE-GRE
GRE_AOB_2	NEU_AOB_2	76.15	Nitrosomonas	GRE-NEU
GRE_AOB_2	JAMMSM_AOB_3	75.19	Nitrosomonas	GRE-JAMMSM
GRE_AOB_2	JAMMSM_AOB_8	76.6	Nitrosomonas	GRE-JAMMSM
GRE_AOB_2	NEU_AOB_1	92.99	Nitrosomonas	GRE-NEU
GRE_AOB_3	JAMMSM_AOB_4	67.59	Nitrosomonas	GRE-JAMMSM
GRE_AOB_3	JAMMSM_AOB_7	81.21	Nitrosomonas	GRE-JAMMSM
GRE_AOB_3	NEU_AOB_4	75.5	Nitrosomonas	GRE-NEU
GRE_AOB_3	NEU_AOB_3	67.45	Nitrosomonas	GRE-NEU
GRE_AOB_3	GRE_AOB_2	77.12	Nitrosomonas	GRE-GRE
GRE_AOB_3	JAMMSM_AOB_1	78.21	Nitrosomonas	GRE-JAMMSM
GRE_AOB_3	JAMMSM_AOB_5	75.41	Nitrosomonas	GRE-JAMMSM
GRE_AOB_3	GRE_AOB_1	67.29	Nitrosomonas	GRE-GRE
GRE_AOB_3	JAMMSM_AOB_2	77.21	Nitrosomonas	GRE-JAMMSM
GRE_AOB_3	GRE_AOB_4	81.56	Nitrosomonas	GRE-GRE
GRE_AOB_3	NEU_AOB_2	82.47	Nitrosomonas	GRE-NEU
GRE_AOB_3	JAMMSM_AOB_3	81.01	Nitrosomonas	GRE-JAMMSM
GRE_AOB_3	JAMMSM_AOB_8	82.05	Nitrosomonas	GRE-JAMMSM
GRE_AOB_3	NEU_AOB_1	77.44	Nitrosomonas	GRE-NEU
JAMMSM_AOB_1	JAMMSM_AOB_5	73.45	Nitrosomonas	JAMMSM-JAMMSM
JAMMSM_AOB_1	GRE_AOB_1	66.7	Nitrosomonas	GRE-JAMMSM
JAMMSM_AOB_1	JAMMSM_AOB_2	75.15	Nitrosomonas	JAMMSM-JAMMSM
JAMMSM_AOB_1	GRE_AOB_4	76.41	Nitrosomonas	GRE-JAMMSM
JAMMSM_AOB_1	NEU_AOB_2	76.94	Nitrosomonas	JAMMSM-NEU
JAMMSM_AOB_1	JAMMSM_AOB_3	76.43	Nitrosomonas	JAMMSM-JAMMSM
JAMMSM_AOB_1	JAMMSM_AOB_8	76.6	Nitrosomonas	JAMMSM-JAMMSM
JAMMSM_AOB_1	NEU_AOB_1	75.4	Nitrosomonas	JAMMSM-NEU
JAMMSM_AOB_6	JAMMSM_AOB_9	89.53	Nitrosomonas	JAMMSM-JAMMSM
JAMMSM_AOB_6	GRE_AOB_3	76.7	Nitrosomonas	GRE-JAMMSM
JAMMSM_AOB_6	JAMMSM_AOB_4	66.33	Nitrosomonas	JAMMSM-JAMMSM
JAMMSM_AOB_6	JAMMSM_AOB_7	75.29	Nitrosomonas	JAMMSM-JAMMSM
JAMMSM_AOB_6	NEU_AOB_4	72.18	Nitrosomonas	JAMMSM-NEU
JAMMSM_AOB_6	NEU_AOB_3	66.08	Nitrosomonas	JAMMSM-NEU
JAMMSM_AOB_6	GRE_AOB_2	97.81	Nitrosomonas	GRE-JAMMSM
JAMMSM_AOB_6	JAMMSM_AOB_1	74.68	Nitrosomonas	JAMMSM-JAMMSM
JAMMSM_AOB_6	JAMMSM_AOB_5	72.23	Nitrosomonas	JAMMSM-JAMMSM
JAMMSM_AOB_6	GRE_AOB_1	65.85	Nitrosomonas	GRE-JAMMSM
JAMMSM_AOB_6	JAMMSM_AOB_2	92.71	Nitrosomonas	JAMMSM-JAMMSM
JAMMSM_AOB_6	GRE_AOB_4	75.68	Nitrosomonas	GRE-JAMMSM
JAMMSM_AOB_6	NEU_AOB_2	76.08	Nitrosomonas	JAMMSM-NEU
JAMMSM_AOB_6	JAMMSM_AOB_3	75	Nitrosomonas	JAMMSM-JAMMSM
JAMMSM_AOB_6	JAMMSM_AOB_8	75.55	Nitrosomonas	JAMMSM-JAMMSM
JAMMSM_AOB_6	NEU_AOB_1	93.28	Nitrosomonas	JAMMSM-NEU
JAMMSM_AOB_2	GRE_AOB_4	75.67	Nitrosomonas	GRE-JAMMSM
JAMMSM_AOB_2	NEU_AOB_2	76.25	Nitrosomonas	JAMMSM-NEU
JAMMSM_AOB_2	JAMMSM_AOB_3	75.28	Nitrosomonas	JAMMSM-JAMMSM
JAMMSM_AOB_2	JAMMSM_AOB_8	75.84	Nitrosomonas	JAMMSM-JAMMSM
JAMMSM_AOB_2	NEU_AOB_1	98.67	Nitrosomonas	JAMMSM-NEU
JAMMSM_AOB_7	NEU_AOB_4	74.21	Nitrosomonas	JAMMSM-NEU
JAMMSM_AOB_7	NEU_AOB_3	66.8	Nitrosomonas	JAMMSM-NEU
JAMMSM_AOB_7	GRE_AOB_2	75.38	Nitrosomonas	GRE-JAMMSM
JAMMSM_AOB_7	JAMMSM_AOB_5	74.39	Nitrosomonas	JAMMSM-JAMMSM
JAMMSM_AOB_7	GRE_AOB_1	66.77	Nitrosomonas	GRE-JAMMSM
JAMMSM_AOB_7	JAMMSM_AOB_2	75.56	Nitrosomonas	JAMMSM-JAMMSM
JAMMSM_AOB_7	GRE_AOB_4	78.49	Nitrosomonas	GRE-JAMMSM
JAMMSM_AOB_7	NEU_AOB_2	78.67	Nitrosomonas	JAMMSM-NEU
JAMMSM_AOB_7	JAMMSM_AOB_3	92.41	Nitrosomonas	JAMMSM-JAMMSM
JAMMSM_AOB_7	JAMMSM_AOB_8	78.22	Nitrosomonas	JAMMSM-JAMMSM
JAMMSM_AOB_7	NEU_AOB_1	75.67	Nitrosomonas	JAMMSM-NEU
JAMMSM_AOB_9	GRE_AOB_3	76.59	Nitrosomonas	GRE-JAMMSM
JAMMSM_AOB_9	JAMMSM_AOB_4	66.48	Nitrosomonas	JAMMSM-JAMMSM
JAMMSM_AOB_9	JAMMSM_AOB_7	74.96	Nitrosomonas	JAMMSM-JAMMSM
JAMMSM_AOB_9	NEU_AOB_4	72.03	Nitrosomonas	JAMMSM-NEU
JAMMSM_AOB_9	NEU_AOB_3	66.52	Nitrosomonas	JAMMSM-NEU
JAMMSM_AOB_9	GRE_AOB_2	89.98	Nitrosomonas	GRE-JAMMSM
JAMMSM_AOB_9	JAMMSM_AOB_1	74.34	Nitrosomonas	JAMMSM-JAMMSM
JAMMSM_AOB_9	JAMMSM_AOB_5	72.33	Nitrosomonas	JAMMSM-JAMMSM
JAMMSM_AOB_9	GRE_AOB_1	66.21	Nitrosomonas	GRE-JAMMSM
JAMMSM_AOB_9	JAMMSM_AOB_2	90.15	Nitrosomonas	JAMMSM-JAMMSM
JAMMSM_AOB_9	GRE_AOB_4	75.92	Nitrosomonas	GRE-JAMMSM
JAMMSM_AOB_9	NEU_AOB_2	75.42	Nitrosomonas	JAMMSM-NEU
JAMMSM_AOB_9	JAMMSM_AOB_3	74.83	Nitrosomonas	JAMMSM-JAMMSM
JAMMSM_AOB_9	JAMMSM_AOB_8	75.69	Nitrosomonas	JAMMSM-JAMMSM
JAMMSM_AOB_9	NEU_AOB_1	91.63	Nitrosomonas	JAMMSM-NEU
NEU_AOB_4	NEU_AOB_3	66.19	Nitrosomonas	NEU-NEU
NEU_AOB_4	GRE_AOB_2	72.48	Nitrosomonas	GRE-NEU
NEU_AOB_4	JAMMSM_AOB_1	73.22	Nitrosomonas	JAMMSM-NEU
NEU_AOB_4	JAMMSM_AOB_5	94.6	Nitrosomonas	JAMMSM-NEU
NEU_AOB_4	GRE_AOB_1	67.01	Nitrosomonas	GRE-NEU
NEU_AOB_4	JAMMSM_AOB_2	72.51	Nitrosomonas	JAMMSM-NEU
NEU_AOB_4	GRE_AOB_4	75.71	Nitrosomonas	GRE-NEU
NEU_AOB_4	NEU_AOB_2	74.33	Nitrosomonas	NEU-NEU
NEU_AOB_4	JAMMSM_AOB_3	73.96	Nitrosomonas	JAMMSM-NEU
NEU_AOB_4	JAMMSM_AOB_8	75.04	Nitrosomonas	JAMMSM-NEU
NEU_AOB_4	NEU_AOB_1	72.73	Nitrosomonas	NEU-NEU
JAMMSM_NOB_3	JAMMSM_NOB_2	74.35	Nitrospira-NOB	JAMMSM-JAMMSM
JAMMSM_NOB_3	NEU_NOB_2	90.97	Nitrospira-NOB	JAMMSM-NEU
JAMMSM_NOB_3	JAMMSM_NOB_4	87.68	Nitrospira-NOB	JAMMSM-JAMMSM
NEU_NOB_2	JAMMSM_NOB_4	90.57	Nitrospira-NOB	JAMMSM-NEU
JAMMSM_NOB_2	NEU_NOB_2	69.05	Nitrospira-NOB	JAMMSM-NEU
JAMMSM_NOB_2	JAMMSM_NOB_4	68.47	Nitrospira-NOB	JAMMSM-JAMMSM
NEU_NOB_1	JAMMSM_NOB_3	92.04	Nitrospira-NOB	JAMMSM-NEU
NEU_NOB_1	JAMMSM_NOB_2	69.12	Nitrospira-NOB	JAMMSM-NEU
NEU_NOB_1	NEU_NOB_2	86.5	Nitrospira-NOB	NEU-NEU
NEU_NOB_1	JAMMSM_NOB_4	88.77	Nitrospira-NOB	JAMMSM-NEU
JAMMSM_NOB_6	NEU_NOB_1	90.13	Nitrospira-NOB	JAMMSM-NEU
JAMMSM_NOB_6	JAMMSM_NOB_3	89.29	Nitrospira-NOB	JAMMSM-JAMMSM
JAMMSM_NOB_6	JAMMSM_NOB_2	68.87	Nitrospira-NOB	JAMMSM-JAMMSM
JAMMSM_NOB_6	NEU_NOB_2	89.46	Nitrospira-NOB	JAMMSM-NEU
JAMMSM_NOB_6	JAMMSM_NOB_4	86.27	Nitrospira-NOB	JAMMSM-JAMMSM
JAMMSM_NOB_7	GRE_NOB_1	87.01	Nitrospira-NOB	GRE-JAMMSM
JAMMSM_NOB_7	JAMMSM_NOB_1	68.12	Nitrospira-NOB	JAMMSM-JAMMSM
JAMMSM_NOB_7	JAMMSM_NOB_6	68.15	Nitrospira-NOB	JAMMSM-JAMMSM
JAMMSM_NOB_7	NEU_NOB_1	68.69	Nitrospira-NOB	JAMMSM-NEU
JAMMSM_NOB_7	JAMMSM_NOB_3	72.46	Nitrospira-NOB	JAMMSM-JAMMSM
JAMMSM_NOB_7	JAMMSM_NOB_2	85.2	Nitrospira-NOB	JAMMSM-JAMMSM
JAMMSM_NOB_7	NEU_NOB_2	68.55	Nitrospira-NOB	JAMMSM-NEU
JAMMSM_NOB_7	JAMMSM_NOB_4	67.97	Nitrospira-NOB	JAMMSM-JAMMSM
JAMMSM_NOB_1	JAMMSM_NOB_6	86.56	Nitrospira-NOB	JAMMSM-JAMMSM
JAMMSM_NOB_1	NEU_NOB_1	87.8	Nitrospira-NOB	JAMMSM-NEU
JAMMSM_NOB_1	JAMMSM_NOB_3	87.08	Nitrospira-NOB	JAMMSM-JAMMSM
JAMMSM_NOB_1	JAMMSM_NOB_2	69.06	Nitrospira-NOB	JAMMSM-JAMMSM
JAMMSM_NOB_1	NEU_NOB_2	89.18	Nitrospira-NOB	JAMMSM-NEU
JAMMSM_NOB_1	JAMMSM_NOB_4	84.54	Nitrospira-NOB	JAMMSM-JAMMSM
GRE_NOB_1	JAMMSM_NOB_1	68.66	Nitrospira-NOB	GRE-JAMMSM
GRE_NOB_1	JAMMSM_NOB_6	68.69	Nitrospira-NOB	GRE-JAMMSM
GRE_NOB_1	NEU_NOB_1	69.18	Nitrospira-NOB	GRE-NEU
GRE_NOB_1	JAMMSM_NOB_3	72.94	Nitrospira-NOB	GRE-JAMMSM
GRE_NOB_1	JAMMSM_NOB_2	87.54	Nitrospira-NOB	GRE-JAMMSM
GRE_NOB_1	NEU_NOB_2	69.13	Nitrospira-NOB	GRE-NEU
GRE_NOB_1	JAMMSM_NOB_4	68.39	Nitrospira-NOB	GRE-JAMMSM
JAMMSM_NOB_5	JAMMSM_NOB_7	67.16	Nitrospira-NOB	JAMMSM-JAMMSM
JAMMSM_NOB_5	GRE_NOB_1	67.34	Nitrospira-NOB	GRE-JAMMSM
JAMMSM_NOB_5	JAMMSM_NOB_1	85.05	Nitrospira-NOB	JAMMSM-JAMMSM
JAMMSM_NOB_5	JAMMSM_NOB_6	85.67	Nitrospira-NOB	JAMMSM-JAMMSM
JAMMSM_NOB_5	NEU_NOB_1	85.75	Nitrospira-NOB	JAMMSM-NEU
JAMMSM_NOB_5	JAMMSM_NOB_3	86.96	Nitrospira-NOB	JAMMSM-JAMMSM
JAMMSM_NOB_5	JAMMSM_NOB_2	67.31	Nitrospira-NOB	JAMMSM-JAMMSM
JAMMSM_NOB_5	NEU_NOB_2	87.64	Nitrospira-NOB	JAMMSM-NEU
JAMMSM_NOB_5	JAMMSM_NOB_4	88.45	Nitrospira-NOB	JAMMSM-JAMMSM
GRE_NOB_2	JAMMSM_NOB_5	84.49	Nitrospira-NOB	GRE-JAMMSM
GRE_NOB_2	JAMMSM_NOB_7	72	Nitrospira-NOB	GRE-JAMMSM
GRE_NOB_2	GRE_NOB_1	72.44	Nitrospira-NOB	GRE-GRE
GRE_NOB_2	JAMMSM_NOB_1	88.81	Nitrospira-NOB	GRE-JAMMSM
GRE_NOB_2	JAMMSM_NOB_6	90.38	Nitrospira-NOB	GRE-JAMMSM
GRE_NOB_2	NEU_NOB_1	87.6	Nitrospira-NOB	GRE-NEU
GRE_NOB_2	JAMMSM_NOB_3	84.54	Nitrospira-NOB	GRE-JAMMSM
GRE_NOB_2	JAMMSM_NOB_2	72.22	Nitrospira-NOB	GRE-JAMMSM
GRE_NOB_2	NEU_NOB_2	87.91	Nitrospira-NOB	GRE-NEU
GRE_NOB_2	JAMMSM_NOB_4	84.26	Nitrospira-NOB	GRE-JAMMSM
GRE_CMX_1	JAMMSM_CMX_2	90.95	Nitrospira-comammox	GRE-JAMMSM
NEU_CMX_1	GRE_CMX_1	95.32	Nitrospira-comammox	GRE-NEU
NEU_CMX_1	JAMMSM_CMX_2	90.24	Nitrospira-comammox	JAMMSM-NEU
JAMMSM_CMX_1	GRE_CMX_1	94.1	Nitrospira-comammox	GRE-JAMMSM
JAMMSM_CMX_1	JAMMSM_CMX_2	90.3	Nitrospira-comammox	JAMMSM-JAMMSM
